# SFPQ Promotes Homologous Recombination via mRNA Stabilization of RAD51 and Its Paralogs

**DOI:** 10.1101/2025.09.08.674956

**Authors:** Sofia Gotthold, Keile R. Hansen, Andrew N. Brown, Soham P. Chowdhury, Hannah I. Ghasemi, Amanda C. Yoon, Christine M. Joyce, Julien Bacal, Brooke M. Gardner, Chris D. Richardson

**Author notes:** Corresponding Author: Chris D. Richardson Molecular, Cellular, and Developmental Biology, University of California, Santa Barbara, 1115 Life Sciences Building, Santa Barbara, CA 93106-9625.

## Abstract

Double-strand break (DSB) repair occurs through non-homologous end joining (NHEJ) or homologous recombination (HR). To identify non-canonical factors that influence DSB repair outcomes, we parsed data from pooled genetic screens. Through this approach, we identified the splicing factor SFPQ, which has been previously reported to associate with DSBs and promote repair. Here, we show that SFPQ depletion alters DSB repair via HR. However, in contrast to other published work, we find that SFPQ does not localize to DSBs but instead stabilizes the expression of RAD51 and its paralogs independently of p53 activation or DNA damage. Our findings suggest that SFPQ contributes to constitutive DSB repair by maintaining RAD51 paralog mRNA stability rather than through direct interaction with DSBs or RAD51 protein and highlight indirect mechanisms by which RNA-binding proteins can influence genome stability.
