## Supplemental Table 1 for "SFPQ Promotes Homologous Recombination via mRNA Stabilization of RAD51 and Its Paralogs"

### Sheet: Antibodies
Name	Company	Catalog #	Dilution (WB)	Dilution (IF)
SFPQ	Thermofisher	# PA5-29948	1/1000	1/500
RAD51	Novus	NB100-148	1/500	1/500
RAD51	Cell Signaling	8875S	1/1000	1/500
HSP70	Cell Signaling	4872	1/1000	n/a
MDM2	Upstate	07-575	1/1000	n/a
pATM	Cell Signaling	4526T	1/1000	1/500
yH2AX	Abcam	AB81299	1/1000	1/500

### Sheet: siRNA
Name	Company	Catalog #
SFPQ	Thermo Ambion Silencer Select	S224606	Sequence is propietary
SFPQ	Thermo Ambion Silencer Select	s12712	Sequence is propietary
SFPQ	Thermo Ambion Silencer Select	n373010	Sequence is propietary
RAD51	Thermo Ambion Silencer Select	s531930	Sequence is propietary
NONO	Thermo Ambion Silencer Select	s9614	Sequence is propietary
NTC (Negative Control)	Thermo Ambion Silencer Select	4390844	Sequence is propietary

### Sheet: BED_files
122 AsiSI sites
	#chrom	start	end	name	score	strand
	chr19	46265529	46265530	r1070akaX4	.	+
	chr19	45428824	45428825	r1069akaX3	.	+
	chr7	100081887	100081888	r454akaX1	.	+
	chr22	38468099	38468100	r1163akaH9	.	+
	chr20	20052283	20052284	r1092akaH8	.	+
	chr17	63773498	63773499	r972akaH7	.	+
	chr12	121537155	121537156	r757akaH6	.	+
	chr9	128127131	128127132	r579akaH5	.	+
	chr7	93232180	93232181	r451akaH4	.	+
	chr6	37354038	37354039	r376akaH3	.	+
	chr3	99818123	99818124	r199akaH2	.	+
	chr2	55281967	55281968	r128akaH1	.	+
	chr22	20496023	20496024	r1155akaG9	.	+
	chr20	1226974	1226975	r1080akaG8	.	+
	chr17	59106938	59106939	r971akaG7	.	+
	chr12	21941057	21941058	r728akaG6	.	+
	chr9	127930894	127930895	r578akaG5	.	+
	chr7	76178191	76178192	r445akaG4	.	+
	chr6	31137653	31137654	r373akaG3	.	+
	chr3	98899323	98899324	r198akaG2	.	+
	chr2	43131202	43131203	r122akaG1	.	+
	chr21	44801877	44801878	r1134akaF9	.	+
	chr19	41993706	41993707	r1066akaF8	.	+
	chr17	39981222	39981223	r961akaF7	.	+
	chr12	13001786	13001787	r725akaF6	.	+
	chr9	124769829	124769830	r575akaF5	.	+
	chr6	149566972	149566973	r396akaF4	.	+
	chr6	27177590	27177591	r369akaF3	.	+
	chr3	52198149	52198150	r185akaF2	.	+
	chr1	223844948	223844949	r81akaF1	.	+
	chr21	31873208	31873209	r1128akaE9	.	+
	chr19	41397840	41397841	r1065akaE8	.	+
	chr17	5486903	5486904	r935akaE7	.	+
	chr11	85664613	85664614	r695akaE6	.	+
	chr9	36258519	36258520	r549akaE5	.	+
	chr6	144286435	144286436	r395akaE4	.	+
	chr5	143405487	143405488	r339akaE3	.	+
	chr2	207166006	207166007	r162akaE2	.	+
	chr20	43458480	43458481	r1109akaD9	.	+
	chr19	29528583	29528584	r1055akaD8	.	+
	chr14	54489110	54489111	r811akaD7	.	+
	chr11	75814718	75814719	r693akaD6	.	+
	chr9	29212804	29212805	r543akaD5	.	+
	chr6	135498212	135498213	r394akaD4	.	+
	chr5	80488323	80488324	r323akaD3	.	+
	chr2	119366992	119366993	r142akaD2	.	+
	chr1	109494080	109494081	r47akaD1	.	+
	chr20	38731628	38731629	r1106akaC9	.	+
	chr18	21740846	21740847	r996akaC8	.	+
	chr13	114129186	114129187	r796akaC7	.	+
	chr11	24496932	24496933	r664akaC6	.	+
	chr8	123768972	123768973	r530akaC5	.	+
	chr6	89638470	89638471	r390akaC4	.	+
	chr5	69167026	69167027	r319akaC3	.	+
	chr2	85595473	85595474	r136akaC2	.	+
	chrX	73563269	73563270	r1202akaC10	.	+
	chr1	88992916	88992917	r40akaC1	.	+
	chr20	33444283	33444284	r1102akaB9	.	+
	chr18	7566717	7566718	r988akaB8	.	+
	chr13	104586203	104586204	r791akaB7	.	+
	chr10	92291260	92291261	r632akaB6	.	+
	chr8	115668407	115668408	r527akaB5	.	+
	chr6	66994130	66994131	r384akaB4	.	+
	chr4	177442424	177442425	r291akaB3	.	+
	chr2	74507637	74507638	r133akaB2	.	+
	chrX	53082247	53082248	r1197akaB10	.	+
	chr1	40508974	40508975	r30akaB1	.	+
	chr20	32358512	32358513	r1101akaA9	.	+
	chr17	82292967	82292968	r984akaA8	.	+
	chr12	129607338	129607339	r765akaA7	.	+
	chr10	3068788	3068789	r597akaA6	.	+
	chr8	65634115	65634116	r513akaA5	.	+
	chr6	49949872	49949873	r381akaA4	.	+
	chr4	83013136	83013137	r260akaA3	.	+
	chr2	68157619	68157620	r129akaA2	.	+
	chrX	45507151	45507152	r1195akaA10	.	+
	chr1	9589390	9589391	r9akaA1	.	+
	chr18	32018762	32018763	r1000	.	+
	chr20	2873537	2873538	r1083	.	+
	chr21	20998130	20998131	r1126	.	+
	chrX	48957424	48957425	r1196	.	+
	chrX	150693995	150693996	r1214	.	+
	chr2	242088417	242088418	r174	.	+
	chr1	19485663	19485664	r18	.	+
	chr3	39809482	39809483	r180	.	+
	chr4	2058961	2058962	r238	.	+
	chr5	39425140	39425141	r312	.	+
	chr5	137498548	137498549	r335	.	+
	chr6	20212092	20212093	r365	.	+
	chr6	21594476	21594477	r367	.	+
	chr6	27694124	27694125	r370	.	+
	chr6	75206238	75206239	r387	.	+
	chr7	4682501	4682502	r416	.	+
	chr1	91732520	91732521	r42	.	+
	chr7	77010452	77010453	r447	.	+
	chr7	92528421	92528422	r450	.	+
	chr1	109984955	109984956	r49	.	+
	chr8	22565961	22565962	r491	.	+
	chr8	31640325	31640326	r500	.	+
	chr9	109780074	109780075	r568	.	+
	chr9	134326233	134326234	r585	.	+
	chr11	35944219	35944220	r666	.	+
	chr11	100687583	100687584	r699	.	+
	chr11	110430327	110430328	r700	.	+
	chr1	208243445	208243446	r77	.	+
	chr14	28785404	28785405	r802	.	+
	chr14	52695641	52695642	r808	.	+
	chr14	52696547	52696548	r809	.	+
	chr15	58933093	58933094	r855	.	+
	chr15	68819784	68819785	r862	.	+
	chr1	230868490	230868491	r87	.	+
	chr15	91853711	91853712	r875	.	+
	chr1	242524479	242524480	r92	.	+
	chr17	3696397	3696398	r931	.	+
	chr17	4366231	4366232	r933	.	+
	chr17	6070645	6070646	r936	.	+
	chr17	21042990	21042991	r952	.	+
	chr17	30922022	30922023	r956	.	+
	chr17	44363569	44363570	r966	.	+
	chr2	5697066	5697067	r98	.	+
	chr17	82273237	82273238	r983	.	+
	chr18	7568357	7568358	r989	.	+
RAD51 paralogs
	#chrom	start	end	name	score	strand
	chr15	40694774	40732340	RAD51	.	+
	chr14	67819779	68730218	RAD51B	.	+
	chr17	58692573	58735611	RAD51C	.	+
	chr17	35092221	35121522	RAD51D	.	-
	chr7	152644776	152676193	XRCC2	.	-
	chr14	103697609	103715504	XRCC3	.	-
RNU Features
	#chrom	start	end	name	score	strand
	chr12	6943815	6943878	RNU7-1	.	+
	chr1	11908151	11908272	RNU5E-1	.	+
	chr1	16514121	16514285	RNU1-1	.	-
	chr1	16740515	16740679	RNU1-4	.	+
	chr15	65296050	65296167	RNU5A-1	.	+
	chr1	16895979	16896143	RNU1-2	.	+
	chr22	42615243	42615393	RNU12	.	+
	chr15	65304676	65304793	RNU5B-1	.	+
	chr1	16666784	16666948	RNU1-3	.	-
	chr12	120291758	120291903	RNU4-2	.	-
	chr1	28648599	28648734	RNU11	.	+
	chr1	44721784	44721902	RNU5F-1	.	-
	chr12	120293092	120293237	RNU4-1	.	-
	chr15	67839938	67840045	RNU6-1	.	-
	chr1	44731068	44731170	RNU5D-1	.	-
	chr14	32202044	32202151	RNU6-7	.	+
	chr14	32203162	32203269	RNU6-8	.	-
	chr19	893483	893590	RNU6-9	.	+
	chr19	1021521	1021628	RNU6-2	.	+
